# Orb-dependent polyadenylation contributes to PLP expression and centrosome scaffold assembly

**DOI:** 10.1101/2021.10.29.466388

**Authors:** Junnan Fang, Dorothy A. Lerit

**Author notes:** Correspondence: Dorothy A. Lerit, Ph.D.

## Abstract

As the microtubule-organizing centers (MTOCs) of most cells, centrosomes engineer the bipolar mitotic spindle required for error-free mitosis. *Drosophila* Pericentrin (PCNT)-like protein (PLP) is a key centrosome component that directs formation of a pericentriolar material (PCM) scaffold required for PCM organization and MTOC function. Here, we investigate the post-transcriptional regulation of *plp* mRNA. We identify conserved binding sites for cytoplasmic polyadenylation element binding (CPEB) proteins within the *plp* 3’-untranslated region and examine the role of the CPEB ortholog, oo18 RNA-binding protein (Orb), in *plp* mRNA regulation. Our data show Orb biochemically interacts with *plp* mRNA and promotes PLP protein expression. Loss of *orb*, but not *orb2*, diminishes PLP levels in embryonic extracts. Consequently, PLP localization to centrosomes and function in PCM scaffolding is compromised in *orb* mutant embryos, resulting in genome instability and embryonic lethality. Moreover, we find PLP over-expression can restore centrosome scaffolding and rescue the cell division defects caused by *orb* depletion. Our data suggest Orb modulates PLP expression at the level of *plp* mRNA polyadenylation and showcases the post-transcriptional regulation of core, conserved centrosomal mRNAs as critical for centrosome function.
