## Supplementary material for "Orb-dependent polyadenylation contributes to PLP expression and centrosome scaffold assembly": Table S1

### Sheet: Table 1
Table S1. Quantification of RNA locliazation to centrosomes
	Genotype	mRNA	NC stage	Cell cycle phase	Embryos (n)	Centrosomes (n)	total mRNA objects (n)	mRNA objects < 1 μm from centrosome surface (n)	total single molecules of mRNA	single molecules of mRNA < 1 μm from centrosome surface (N)
Figure 1	gTub-GFP	plp	11	interphase	21	682	39408	4089	51917	7403.29
	gTub-GFP	gapdh	11	interphase	15	433	256583	8747	352465	15085.9
	gTub-GFP	plp	11	metaphase	17	500	30309	1936	39455.8	3582.82
	gTub-GFP	gapdh	11	metaphase	10	314	157788	7221	215054	12021.1
	gTub-GFP	plp	12	interphase	31	1849	52253	8867	72531.3	15756.9
	gTub-GFP	gapdh	12	interphase	14	824	159293	11751	221134	19684.2
	gTub-GFP	plp	12	metaphase	13	786	20534	2203	26333.5	3445.18
	gTub-GFP	gapdh	12	metaphase	20	1197	270340	20492	351971	31647.4
	gTub-GFP	plp	13	interphase	21	2390	27035	7444	36609.6	11910.2
	gTub-GFP	gapdh	13	interphase	20	2170	145447	19948	178217	27350.7
	gTub-GFP	plp	13	metaphase	8	975	11398	1763	11659.1	2243.19
	gTub-GFP	gapdh	13	metaphase	9	1228	81133	10437	58886.7	9666.42
	gTub-GFP	plp	14	interphase	10	2028	11163	4444	14142.8	6837.79
	gTub-GFP	gapdh	14	interphase	16	3230	111691	30232	72552.4	22707.8
Figure 2	gTub-GFP	plp	10	interphase	13	248	20936	1504	42984	4935
	gTub-GFP; orb	plp	10	interphase	9	160	15504	979	18160	1792
	gTub-GFP	plp	10	metaphase	7	140	13409	584	35103	2546
	gTub-GFP; orb	plp	10	metaphase	8	148	17033	733	46088	3734
	gTub-GFP	plp	12	interphase	31	1849	52253	8867	72531	15757
	gTub-GFP; orb	plp	12	interphase	18	813	31926	4621	46566	10165
	gTub-GFP	plp	12	metaphase	15	786	20534	2203	26334	3445
	gTub-GFP; orb	plp	12	metaphase	12	700	12925	831	14541	1747
Figure S1	gTub-GFP	gapdh	12	interphase	14	824	159293	11751	221134	19684
	gTub-GFP; orb	gapdh	12	interphase	8	447	72446	5305	111994	9599
	gTub-GFP	gapdh	12	metaphase	20	1197	270340	20492	351970	31647
	gTub-GFP; orb	gapdh	12	metaphase	7	402	75681	5142	95750	7574

### Sheet: Sheet1
7403.29	ctrl	plp	NC11	interphase
15085.9	ctrl	gapdh	NC11	interphase
3582.82	ctrl	plp	NC11	metaphase
12021.1	ctrl	gapdh	NC11	metaphase
15756.9	ctrl	plp	NC12	interphase
19684.2	ctrl	gapdh	NC12	interphase
3445.18	ctrl	plp	NC12	metaphase
31647.4	ctrl	gapdh	NC12	metaphase
11910.2	ctrl	plp	NC13	interphase
27350.7	ctrl	gapdh	NC13	interphase
433.858	ctrl	plp	NC13	metaphase
1024.49	ctrl	gapdh	NC13	metaphase
6837.79	ctrl	plp	NC14	interphase
22707.8	ctrl	gapdh	NC14	interphase
