## Supplementary material for "Orb-dependent polyadenylation contributes to PLP expression and centrosome scaffold assembly": Table S2

### Sheet: common_genes
Table S2. List of all overlapping mRNA targets among Orb and CPEB1
Human gene name	Drosophila gene name
AARS	AlaRS
ABCB6	Hmt-1
ABCC1	MRP
ACSL3	Acsl
ADAR	Adar
ADSS	CG17273
AFF4	lilli
AFG3L2	Afg3l2
AGO2	AGO2
AHCYL1	CG9977
ALG6	gny
ANKLE2	l(1)G0222
APP	Appl
ARFGAP1	ArfGAP3
ARFGAP2	Git
ARHGEF7	RtGEF
ARX	CG3893
ASAP1	ASAP1
ASH2L	ash2
ATP5B	ATPsynbeta
ATR	mei-41
BUB3	Bub3
CAD	cad
CAND1	Cand1
CBL	Cbl
CCT4	CCT4
CCT5	CCT5
CEP192	spd-2
CLCN7	ClC-b
CLU	clu
CRK	Crk
CRKL	drk
CTSB	CtsB
CTTN	Cortactin
DDB1	pic
DENR	DENR
DHX15	Dhx15
DNAJC5	Csp
DOT1L	gpp
DSCAM	Dscam1
ECT2	pbl
EDC4	Ge-1
EEF1D	eEF1delta
EEF2	Ef2b
EIF1	eIF1
EIF2A	CG7414
EIF3A	eIF3-S10
EIF3B	eIF3b
EIF3L	CG5642
EIF4B	eIF4B
EIF4G2	eIF4G2
EIF5	eIF5
EXT1	ttv
EXTL3	botv
FAF1	casp
FBXL16	CG32085
FMR1	Fmr1
GAPDH	Gapdh1
GART	Gart
GCLC	Gclc
GCSH	Gclc
GFM1	mEFG1
GLS	GLS
GOLPH3	sau
GOT2	Got2
HERC4	CG9153
HIF1A	sima
HIPK2	Hipk
HMGB1	Dsp1
HNRNPA1	Hrb87F
HUWE1	HUWE1
IDH1	Idh
IGF2BP1	Imp
INTS6	IntS6
JARID2	Jarid2
KDM4A	Kdm4A
KDM4B	Kdm4B
KIF1A	unc-104
KIF3B	Klp68D
KIF5B	Khc
LAMB1	LanB1
LAMP1	Lamp1
LARP1	larp
LARP4B	CG11505
LATS1	wts
LBR	LBR
MAP4K3	hppy
MARS	mars
MED1	MED1
MED14	MED14
MEGF8	CG7466
METTL2B	Mettl2
MFN2	Marf
MGA	CG3363
MGAT2	Mgat2
MGEA5	Oga
MMS19	Mms19
MNT	Mnt
MON2	mon2
MTMR9	CG5026
MTOR	Mtor
NCL	Nopp140
NFAT5	NFAT
NPR1	br
NRD1	CG2025
NUP153	Nup153
NUP155	nup154
NUP93	CG11092
NUP98	Nup98-96
NXF1	sbr
OGDH	Ogdh
OGT	sxc
PABPC1	pAbp
PBX1	exd
PCIF1	CG11399
PCNT	Plp
PDXK	CG34455
PGAP1	PGAP1
PKM	PyK
PLD1	Pld
PLK1	polo
POLQ	PolQ
PTEN	Pten
PVR	Pvr
RAB3GAP2	rab3-GAP
RAC3	rac1
RAD21	vtd
RAN	Ran
RB1	Rbf
RCN2	CG31650
RICTOR	rictor
RIF1	CG30085
RPA3	RPA3
RPL10	RpL10
RPL11	RpL11
RPL12	RpL12
RPL13A	RpL13A
RPL18	RpL18
RPL21	RpL21
RPL27	RpL27
RPL27A	RpL27A
RPL3	RpL3
RPL37	RpL37A
RPL4	RpL4
RPL7A	RpL7A
RPS12	RpS12
RPS2	RpS2
RPS3	RpS3
RPS6	RpS6
RPS8	RpS8
RPSA	sta
SBF1	Sbf
SCAP	SCAP
SCD	Hsc70-4
SETD3	Setd3
SF3B3	Sf3b3
SIK3	Sik3
SLK	Slik
SMAD2	Smox
SND1	Tudor-SN
SNX1	Snx1
SOD2	Sod2
SPEN	spen
SRP9	Srp9
SRSF1	SF2
SRSF6	B52
SSU72	Ssu72
TAF4	Taf4
TCP1	T-cp1
THOC2	tho2
TM9SF3	TM9SF3
TNPO3	Tnpo-SR
TPR	Mtor
TRAF2	Traf6
TRAP1	Trap1
TRIO	trio
TSR1	CG7338
TTLL4	TTLL4A
UBA1	Uba1
UBQLN1	Ubqn
UBR4	poe
UBR5	hyd
UNC13B	unc-13
UPF1	Upf1
USP31	CG30421
USP34	puf
USP7	Usp7
VCP	TER94
VPS35	Vps35
WAC	wac
WARS	Aats-trp
XPO1	emb
XRN1	pcm
XRN2	Rat1
YY1	pho

### Sheet: microtubule cytoskeleton
Overlapping genes within GO-term: microtubule skeleton (GO: 0015630)
Human gene name	Drosophila gene name
PCNT	Plp
LATS1	wts
MFN2	Marf
TCP1	T-cp1
KIF3B	Klp68D
CTTN	Cortactin
UBR4	poe
GAPDH	Gapdh1
CCT4	CCT4
NUP93	CG11092
RPS3	RpS3
RIF1	CG30085
MMS19	Mms19
ARHGEF7	RtGEF
RB1	Rbf
CCT5	CCT5
APP	Appl
CEP192	spd-2
TPR	Mtor
EIF3A	eIF3-S10
RAN	Ran
KIF5B	Khc
ECT2	pbl
TTLL4	TTLL4A
PCIF1	CG11399
PLK1	polo
RAD21	vtd
KIF1A	unc-104

### Sheet: non membrane organelle
Overlapping genes within GO-term: intracellular non-membrane-bounded organelle (GO: 0043232)
Human gene name	Drosophila gene name
PCNT	Plp
ADAR	Adar
NCL	Nopp140
FMR1	Fmr1
LATS1	wts
MFN2	Marf
PABPC1	pAbp
CLU	clu
TCP1	T-cp1
EIF2A	CG7414
RPL27	RpL27
RPSA	sta
KIF3B	Klp68D
INTS6	IntS6
RPS6	RpS6
CTTN	Cortactin
KDM4A	Kdm4A
RPL7A	RpL7A
UBR4	poe
ACSL3	Acsl
DHX15	Dhx15
XPO1	emb
USP7	Usp7
XRN2	Rat1
GAPDH	Gapdh1
CCT4	CCT4
VCP	TER94
EEF1D	eEF1delta
NUP153	Nup153
NFAT5	NFAT
ATR	mei-41
NUP93	CG11092
HERC4	CG9153
EIF3L	CG5642
RPL18	RpL18
TSR1	CG7338
RPS3	RpS3
RPL13A	RpL13A
RAC3	rac1
RIF1	CG30085
MMS19	Mms19
DOT1L	gpp
UPF1	Upf1
ARHGEF7	RtGEF
RB1	Rbf
AGO2	AGO2
CAD	cad
TAF4	Taf4
CCT5	CCT5
RAC3	rac1
APP	Appl
CEP192	spd-2
ARX	CG3893
TPR	Mtor
KDM4B	Kdm4B
RPL4	RpL4
SLK	Slik
MED1	MED1
RPS12	RpS12
HMGB1	Dsp1
CRK	Crk
RPL11	RpL11
LARP4B	CG11505
CAD	cad
AFF4	lilli
HIF1A	sima
RPL10	RpL10
RPL12	RpL12
SOD2	Sod2
EIF3A	eIF3-S10
RAN	Ran
NXF1	sbr
DDB1	pic
POLQ	PolQ
MNT	Mnt
RPL21	RpL21
ASAP1	ASAP1
YY1	pho
RPL37	RpL37A
RPL27A	RpL27A
UBA1	Uba1
EDC4	Ge-1
SCD	Hsc70-4
SMAD2	Smox
MGA	CG3363
KIF5B	Khc
EEF2	Ef2b
NUP98	Nup98-96
LARP1	larp
SF3B3	Sf3b3
PBX1	exd
EIF2A	CG7414
RPS8	RpS8
RPA3	RPA3
IGF2BP1	Imp
ECT2	pbl
SETD3	Setd3
RIF1	CG30085
TTLL4	TTLL4A
PCIF1	CG11399
THOC2	tho2
XRN1	pcm
RPS2	RpS2
PLK1	polo
BUB3	Bub3
RCN2	CG31650
RAD21	vtd
MARS	mars
KIF1A	unc-104
RPL3	RpL3
EIF3A	eIF3-S10
